# Yeast adapts to diverse ecological niches driven by genomics and metabolic reprogramming

**DOI:** 10.1101/2024.06.14.598782

**Authors:** Haoyu Wang, Jens Nielsen, Yongjin Zhou, Hongzhong Lu

**Author notes:** Correspondence (H.Z. Lu), (Y.Z. Zhou).

## Abstract

The famous model organism - *Saccharomyces cerevisiae* is widely present in a variety of natural and human-associated habitats. Despite extensive studies of this organism, the metabolic mechanisms driving its adaptation to varying niches remain elusive. We here gathered genomic resources from 1,807 *S. cerevisiae* strains and assembled them into a high-quality pan-genome, facilitating the comprehensive characterization of genetic diversity across isolates. Utilizing the pan-genome, 1,807 strain-specific genome-scale metabolic models (ssGEMs) were generated, which performed well in quantitative predictions of cellular phenotypes, thus helping to examine the metabolic disparities among all *S. cerevisiae* strains. Integrative analyses of fluxomic and transcriptomics with ssGEMs showcased the ubiquitous transcriptional regulation in certain metabolic sub-pathways (i.e., amino acid synthesis) at a population level. Additionally, the gene/reaction loss analysis through the ssGEMs refined by transcriptomics showed that *S. cerevisiae* strains from various ecological niches had undergone reductive evolution at both the genomic and metabolic network levels when compared to wild isolates. Finally, the compiled analyses of the pan-genome, transcriptome, and metabolic fluxome revealed remarkable metabolic differences among *S. cerevisiae* strains originating from distinct oxygen-limited niches, including human gut and cheese environments, and identified convergent metabolic evolution, such as downregulation of oxidative phosphorylation pathways. Together, these results illustrate how yeast adapts to distinct niches modulated by genomic and metabolic reprogramming, and provide computational resources for translating yeast genotype to fitness in future studies.
