## Supplementary material for "Yeast adapts to diverse ecological niches driven by genomics and metabolic reprogramming": 7 yeast species genomic information

### Sheet: Sheet1
Species name	Major clade	Family	Genus	Strain	Genome accession	No. contigs/scaffolds	No. genes	Assembly size	N50	GC%	CUG usage	BUSCO Complete	BUSCO Duplicated	BUSCO Fragmented	BUSCO Missing	Reference	Note
Saccharomyces arboricola	Saccharomycetaceae	Saccharomycetaceae	Saccharomyces	CBS 10644	NCBI	35	5013	11619520	879294	38.68	Leu	1625	91	27	16	Liti G, et al. High quality de novo sequencing and assembly of the Saccharomyces arboricolus genome. BMC Genomics 14, 69 (2013).
Saccharomyces cerevisiae	Saccharomycetaceae	Saccharomycetaceae	Saccharomyces	S288C	SGD	17	5911	12157105	924431	38.15	Leu	1628	110	12	9	Goffeau A, et al. Life with 6000 genes. Science 274, 546, 563–567 (1996).
Saccharomyces eubayanus	Saccharomycetaceae	Saccharomycetaceae	Saccharomyces	FM1318	NCBI	29	5043	11683510	896107	39.98	Leu	1622	106	21	10	Baker E, et al. The Genome Sequence of Saccharomyces eubayanus and the Domestication of Lager-Brewing Yeasts. Mol Biol Evol 32, 2818–2831 (2015).
Saccharomyces kudriavzevii	Saccharomycetaceae	Saccharomycetaceae	Saccharomyces	IFO 1802 MATα hoΔ::natMX	SSS	16	4887	11305202	883140	39.78	Leu	1619	102	24	14	Scannell DR, et al. The Awesome Power of Yeast Evolutionary Genetics: New Genome Sequences and Strain Resources for the Saccharomyces sensu stricto Genus. G3 (Bethesda) 1, 11–25 (2011).
Saccharomyces mikatae	Saccharomycetaceae	Saccharomycetaceae	Saccharomyces	IFO 1815	SSS	16	4914	11450123	800826	37.89	Leu	1629	101	20	9	Scannell DR, et al. The Awesome Power of Yeast Evolutionary Genetics: New Genome Sequences and Strain Resources for the Saccharomyces sensu stricto Genus. G3 (Bethesda) 1, 11–25 (2011).
Saccharomyces paradoxus	Saccharomycetaceae	Saccharomycetaceae	Saccharomyces	CBS 432	SSS	16	5038	11744610	872514	38.65	Leu	1598	99	22	40	Liti G, et al. Population genomics of domestic and wild yeasts. Nature. 2009 Mar 19;458(7236):337–41.
Saccharomyces uvarum	Saccharomycetaceae	Saccharomycetaceae	Saccharomyces	JRY9189	SSS	16	5004	11502913	907341	40.23	Leu	1615	100	28	16	Scannell DR, et al. The Awesome Power of Yeast Evolutionary Genetics: New Genome Sequences and Strain Resources for the Saccharomyces sensu stricto Genus. G3 (Bethesda) 1, 11–25 (2011).
